# Signatures for Viral Infection and Inflammation in the Proximal Olfactory System in Familial Alzheimer’s Disease

**DOI:** 10.1101/2022.07.19.500641

**Authors:** Andrew N. Bubak, Laetitia Merle, Christy S. Niemeyer, B. Dnate’ Baxter, Arianna Gentile Polese, Vijay Ramakrishnan, Johana Gomez, Lucia Madrigal, Andres Villegas-Lanau, Francisco Lopera, Wendy Macklin, Seth Frietze, Maria A. Nagel, Diego Restrepo

## Abstract

**Objective:** Alzheimer’s disease (AD) is characterized by loss of smell and olfactory system pathology that precedes the diagnosis of dementia. Understanding these early processes can potentially identify diagnostic and therapeutic targets to slow AD progression. Here we analyzed differential gene and protein expression in the olfactory bulb (OB) and olfactory tract (OT) of familial AD (FAD) individuals carrying the autosomal dominant presenilin 1 E280A paisa mutation and age-matched controls.

**Methods:** Formalin-fixed, paraffin-embedded sections containing both the OB and OT from 6 FAD individuals and 6 age-matched controls were obtained. Tissue morphology and composition were characterized by immunohistochemistry using antibodies against the myelin marker proteolipid protein (PLP), amyloid-beta (Aβ), and microglia/macrophage markers Iba1 and CD68, respectively. OB and OT were analyzed separately by targeted RNA sequencing of the whole human transcriptome (BioSpyder TempO-Seq); ingenuity pathway analysis and R-computational program were used to identify differentially expressed genes and pathways between groups. The nanoString spatial proteomics assay for 88 proteins, including markers for AD and immune responses, was used to complement gene expression findings.

**Results:** Compared to control OT, FAD OT had significantly increased immunostaining for Aβ and CD68 in the high and low myelinated regions, as well as increased immunostaining for Iba1 in the high myelinated region only; both control and FAD OT samples had similar total area of high and low myelinated regions. In FAD samples, RNA sequencing showed a transcription profile consistent with: (1) viral infection in the OB; (2) inflammation in the OT that carries information via entorhinal cortex from the OB to hippocampus, a brain region essential for learning and memory; and (3) decreased oligodendrocyte deconvolved transcripts, indicating dysregulation of myelination. Interestingly, spatial proteomic analysis confirmed altered myelination in the OT of FAD individuals, implying dysfunction of communication between the OB and hippocampus.

**Conclusions:** These findings raise the possibility that viral infection and associated inflammation and dysregulation of myelination of the olfactory system may disrupt downstream hippocampal function, contributing to acceleration of FAD progression.
