## Supplementary table 6 Specific pathways for "Signatures for Viral Infection and Inflammation in the Proximal Olfactory System in Familial Alzheimer’s Disease"

### Sheet: Sheet1
Dataset genes in specific pathways
Olfactory Tract	-LOG(B-H p-value)	Z-score	Genes
IL-6 signaling	2.05	4	AKT2,CD14,CHUK,COL1A1,IL1R1,MAP2K4,MAPK1,MAPK12,MAPK14,NFKBIA,NFKBIB,PIK3C3,PIK3CB,PIK3R4,RAF1,SHC1,SOS1
Amyloid processing	1.8	2.236	AKT2,CAPN2,CAPN7,CSNK1A1,MAPK1,MAPK12,MAPK14,PRKAR1B,PRKAR2A
IL-8 signaling	1.74	4.025	AKT2,BRAF,CCND2,CHUK,CXCL1,EGF,EIF4EBP1,GNB3,GNG12,IRAK2,MAP2K4,MAPK1,MAPK12,NFKBIB,PGF,PIK3C3,PIK3CB,PIK3R4,PRKD1,PRKD3,RAF1,ROCK1
Natural killer cell signaling	1.59	3.273	AKT2,CFL2,COL1A1,COL3A1,HSPA1A/HSPA1B,ITGB1,MAP3K13,MAP3K4,MAPK1,MAPK12,MAPK14,NCK1,NFATC3,PIK3C3,PIK3CB,PIK3R4,PVR,RAF1,ROCK1,SOS1,WAS
Jak/Stat signaling	1.49	2.111	AKT2,JAK1,MAPK1,PIK3C3,PIK3CB,PIK3R4,PTPN1,RAF1,SHC1,SOCS6,SOS1
Production of NO and ROS in macrophages	1.33	3.441	AKT2,CHUK,IRF1,JAK1,MAP2K4,MAP3K13,MAP3K4,MAPK1,MAPK12,MAPK14,NFKBIA,NFKBIB,PIK3C3,PIK3CB,PIK3R4,PPP2R3A,PPP2R5C,PRKD1,PRKD3
Neuroinflammation signaling	1.3	4.2	AKT2,BIRC6,CASP1,CD200,CFLAR,CHUK,FAS,GABRA2,GLS,IL1R1,IRAK2,JAK1,MAP2K4,MAPK1,MAPK12,MAPK14,MAPK15,MAPK6,MAPK7,NAIP,NFATC3,PIK3C3,PIK3CB,PIK3R4,PYCARD,RIPK1,TREM2
Olfactory Bulb	-LOG(B-H p-value)	Z-score	Genes
Viral infection	4.92812	11.556	A4GALT,AAAS,AASS,ABCB1,ACACB,ACTA2,ACTC1,ACTN1,ADAM10,ADM,AGBL5,AHCTF1,AHR,AIDA,AKTIP,AMDHD2,AMY2A,ANKRD53,ANXA1,AP1M1,APOBEC3G,APOL1,AQR,AR,ARHGDIB,ARL16,ARRDC2,ATG4B,ATM,ATP5IF1,ATP6V0A1,ATP6V0B,ATP6V1A,ATRX,B4GALNT4,BAG1,BAG3,BCL3,BCLAF1,BECN1,BET1,BMP2K,C1GALT1,C1RL,C1S,C3,CA2,CACNA2D1,CACNA2D2,CAMK1D,CAMLG,CANT1,CAPN3,CASP2,CCDC9B,CCL3,CCNG1,CCR1,CCT2,CCT8,CD22,CD24,CD3E,CDC42,CDC42SE2,CDC73…
Infection of cells	4.42946	11.306	A4GALT,AASS,ACACB,ADAM10,AGBL5,AHCTF1,AMDHD2,ANKRD53,AQR,ATP5IF1,ATP6V0A1,ATP6V0B,B4GALNT4,BCLAF1,BMP2K,C1S,C3,CA2,CAMK1D,CANT1,CCL3,CCR1,CCT2,CDC42,CDK15,CHST14,CIB2,CLIP1,COG2,COG3,COPA,CRTC2,CXCL8,CXCR4,CYCS,CYP46A1,DAB2,DAG1,DCAF13,DDX10,DDX55,DHX9,DLGAP1,DNM2,DOCK10,DUSP16,DYSF,EDNRA,EFNB2,EGF,EIF2A,EIF2AK2,ERC1,ERCC1,EXOSC10,EXOSC5,FAM76B,FBH1,FCF1,FCGR2B,FCGRT,FNTA,FOXF2,GAB3,GABPB1,GABPB2…
Replication of virus	2.78516	4.579	ACTC1,ADAM10,AHR,AKTIP,AP1M1,APOBEC3G,ARHGDIB,ARL16,ATG4B,ATP6V0B,ATP6V1A,ATRX,BAG3,BCL3,BECN1,CANT1,CAPN3,CASP2,CCL3,CCR1,CDC42,CDC73,CDK2,CFLAR,CHMP4B,CIT,CLDN5,COMMD1,COPA,CPSF4,CREB1,CREB3,CRTC2,CSE1L,CTBP2,CWC15,CXCL8,CXCR4,CYP2E1,DAG1,DBT,DGCR8,DHX9,DICER1,DNAJA1,DUSP1,EFNB2,EGR1,EIF2AK2,EIF2AK3,EIF4EBP1,EPHB2,ESR1,EVC2,EXOSC5,F11R,FCGRT,GJC2,GRK2,GSK3B,HCK,HDAC6,HSF1,IL1R1,IRF3,IRF6,ITGB5,…
Senescence pathway	1.43	4.423	ACVR1C,ANAPC1,ANAPC4,ANAPC5,ANAPC7,ASXL1,ASXL3,ATM,CAPN10,CAPN3,CAPN5,CAPN7,CCND1,CDC23,CDK2,CHEK1,CXCL8,E2F3,E2F5,EIF4EBP1,ELF2,ETS1,GADD45G,IRF3,ITSN2,KAT2B,MAP2K7,MAP3K7,MAPK14,MAPK15,MAPK6,NFATC1,NFATC3,NFKB1,PDK3,PIK3C3,PIK3CD,PIK3R4,PPP1CA,PPP2R3B,PPP2R5D,RAD50,RAF1,RAP2A,RB1,RBL2,RNF2,RRAS,SERPINE1,TP53,VHL
